# Pro-inflammatory macrophage activation does not require inhibition of mitochondrial respiration

**DOI:** 10.1101/2024.05.10.593451

**Authors:** Andréa B. Ball, Anthony E. Jones, Kaitlyn B. Nguyễn, Amy Rios, Nico Marx, Wei Yuan Hsieh, Krista Yang, Brandon R. Desousa, Kristen K.O. Kim, Michaela Veliova, Zena Marie del Mundo, Orian S. Shirihai, Cristiane Benincá, Linsey Stiles, Steven J. Bensinger, Ajit S. Divakaruni

**Affiliations:** Department of Molecular and Medical Pharmacology, University of California, Los Angeles, Los Angeles, CA, USA; Institute of Integrative Cell Biology and Physiology, Bioenergetics and Mitochondrial Dynamics Section, University of Münster, Schloßplatz 5, D-49078 Münster, Germany; Department of Microbiology, Immunology, and Molecular Genetics, University of California, Los Angeles, Los Angeles, CA, USA; Department of Medicine, University of California, Los Angeles, Los Angeles, CA, USA

## Abstract

Pro-inflammatory macrophage activation is a hallmark example of how mitochondria serve as signaling organelles. Upon classical macrophage activation, oxidative phosphorylation sharply decreases and mitochondria are repurposed to accumulate signals that amplify effector function. However, evidence is conflicting as to whether this collapse in respiration is essential or largely dispensable. Here we systematically examine this question and show that reduced oxidative phosphorylation is not required for pro-inflammatory macrophage activation. Only stimuli that engage both MyD88- and TRIF-linked pathways decrease mitochondrial respiration, and different pro-inflammatory stimuli have varying effects on other bioenergetic parameters. Additionally, pharmacologic and genetic models of electron transport chain inhibition show no direct link between respiration and pro-inflammatory activation. Studies in mouse and human macrophages also reveal accumulation of the signaling metabolites succinate and itaconate can occur independently of characteristic breaks in the TCA cycle. Finally, *in vivo* activation of peritoneal macrophages further demonstrates that a pro-inflammatory response can be elicited without reductions to oxidative phosphorylation. Taken together, the results suggest the conventional model of mitochondrial reprogramming upon macrophage activation is incomplete.
