## Supplemental Table 1 for "Pro-inflammatory macrophage activation does not require inhibition of mitochondrial respiration"

### Sheet: Glucose Enrichment
	13C Gluc - alpha-ketoglutarate MID
		M0	M1	M2	M3	M4	M5
	NT M1	75.6748	7.61801	14.1428	1.95271	1.30263	-0.607444
	NT M2	79.2752	6.68064	14.9059	-0.537447	-0.0784179	-0.277134
	NT M3	74.9004	3.96337	16.5141	3.03827	2.12203	-0.22918
	NT M4	77.8953	4.99335	14.4322	2.22495	1.03247	-0.487641
		M0	M1	M2	M3	M4	M5
	Pam3 M1	64.7262	3.44247	25.5239	3.20575	2.77248	0.470239
	Pam3 M2	62.1988	2.90221	27.5637	3.33929	3.50245	0.534084
	Pam3 M3	74.1928	1.27249	21.5003	1.45741	1.5778	0.131704
	Pam3 M4	70.7682	1.82855	24.3169	2.08777	1.08857	-0.117384
		M0	M1	M2	M3	M4	M5
	PIC M1	72.046	3.85633	18.5066	2.89826	2.63186	0.499593
	PIC M2	69.7183	4.8196	19.5249	4.10368	1.98692	0.178854
	PIC M3	74.0518	6.38368	16.167	2.97095	1.19732	-0.696208
	PIC M4	73.9291	5.19449	16.6177	2.26486	2.2065	0.0811225
		M0	M1	M2	M3	M4	M5
	Both M1	93.8712	1.36296	4.1628	0.82553	-0.0286197	-0.218824
	Both M2	99.6683	-0.917362	1.93424	-0.493277	-0.248521	0.0420185
	Both M3	101.163	-0.24681	0.314054	-1.43362	0.146242	0.0708536
	Both M4	97.1017	0.799751	2.39856	0.221445	-0.682865	0.140906
	13C Gluc - Aspartate MID
		M0	M1	M2	M3	M4
	NT M1	77.6976	8.02534	11.3467	2.78479	0.175827
	NT M2	79.5098	8.15529	9.83642	2.50624	-0.00884121
	NT M3	75.3268	7.68354	12.9065	3.71859	0.372395
	NT M4	78.0103	7.72913	10.9851	3.10044	0.271522
		M0	M1	M2	M3	M4
	Pam3 M1	76.0317	4.18938	14.8033	4.44476	0.575782
	Pam3 M2	70.6954	5.85505	16.6069	6.10079	0.769314
	Pam3 M3	83.6992	2.57824	10.279	3.20047	0.265449
	Pam3 M4	81.1361	3.29606	11.5827	3.4529	0.516271
		M0	M1	M2	M3	M4
	PIC M1	77.4382	6.89539	12.2624	3.14498	0.316829
	PIC M2	77.629	6.74375	12.1807	3.30044	0.196293
	PIC M3	80.5875	6.27756	10.7333	2.24882	0.106611
	PIC M4	79.721	6.52988	11.0419	2.66919	0.0649788
		M0	M1	M2	M3	M4
	Both M1	93.1293	-0.36409	2.69358	4.59298	-0.00497406
	Both M2	93.2974	0.00889748	0.908899	5.79192	0.0381714
	Both M3	94.8472	-0.757541	1.09231	5.2548	-0.245894
	Both M4	92.2936	0.0661242	2.69279	5.10593	-0.0451392
	13C Gluc - Citrate 459 MID
		M0	M1	M2	M3	M4	M5	M6
	NT M1	60.9495	6.66824	25.1975	3.66821	2.90362	0.816648	-0.125438
	NT M2	66.0759	5.78383	23.137	2.52484	2.30233	0.768487	-0.521463
	NT M3	56.2525	5.33172	28.6181	4.67378	4.40463	0.898329	-0.165662
	NT M4	59.7604	7.34334	25.5709	3.91842	2.76506	0.748005	0.0153584
		M0	M1	M2	M3	M4	M5	M6
	Pam3 M1	41.7213	2.87084	41.6871	3.92426	7.87	2.01021	0.309815
	Pam3 M2	39.9527	4.11953	39.6552	4.8459	8.71637	2.62104	0.269004
	Pam3 M3	49.5084	2.20545	40.1458	1.90201	4.91777	1.21617	0.115403
	Pam3 M4	47.4941	2.88151	40.9364	2.686	4.72761	1.63973	-0.277626
		M0	M1	M2	M3	M4	M5	M6
	PIC M1	57.8754	5.11491	27.6089	4.31761	3.81955	1.16479	0.0621216
	PIC M2	56.8079	5.75691	28.3928	4.10604	3.70592	0.954699	0.29812
	PIC M3	61.6326	5.59206	26.1594	3.42929	2.48929	0.589154	0.28557
	PIC M4	61.1519	6.32159	25.9174	2.93932	2.99759	0.634974	0.0848857
		M0	M1	M2	M3	M4	M5	M6
	Both M1	69.1048	0.134245	23.8489	4.29933	1.24629	1.56261	-0.0590096
	Both M2	80.388	-0.946908	10.9216	8.48767	0.225124	1.0594	-0.15008
	Both M3	81.8467	-1.68088	11.5379	7.91781	-0.458965	0.878921	-0.0357229
	Both M4	74.6744	0.0594432	16.7748	6.84781	0.224745	1.39329	0.0435559
	13C Gluc - Fumarate MID
		M0	M1	M2	M3	M4
	NT M1	84.677	6.17771	7.05783	2.27047	-0.156437
	NT M2	86.3475	4.72212	7.60489	2.2025	-0.577203
	NT M3	80.1482	4.43918	12.1232	3.5586	-0.115404
	NT M4	80.7011	6.7219	10.2859	2.50325	0.0989739
		M0	M1	M2	M3	M4
	Pam3 M1	84.9115	0.0461276	12.5786	2.17177	0.418389
	Pam3 M2	76.6928	1.83351	15.2923	5.64468	0.768138
	Pam3 M3	92.2711	-0.356929	6.33594	1.5564	0.244563
	Pam3 M4	88.6556	0.239281	9.03607	1.82876	0.247973
		M0	M1	M2	M3	M4
	PIC M1	86.2821	1.17916	9.57021	3.55699	-0.309746
	PIC M2	77.3787	6.65388	11.6334	4.20221	0.452296
	PIC M3	82.1873	4.51739	10.8058	2.23874	0.970189
	PIC M4	80.5088	6.0232	10.6689	2.70288	0.634373
		M0	M1	M2	M3	M4
	Both M1	97.0913	-2.23378	1.77329	3.4891	-0.0265272
	Both M2	93.5027	0.881735	1.40036	6.53255	-0.167976
	Both M3	96.0991	-1.78452	1.46667	4.97368	-0.251303
	Both M4	94.5525	-1.52385	1.91779	5.3155	-0.0357106
	13C Gluc - Itaconate MID
		M0	M1	M2	M3	M4	M5
	NT M1	65.5094	21.521	8.76584	4.51147	0.705715	-0.90185
	NT M2	71.1545	18.8162	8.34196	3.00433	-0.978085	-0.148847
	NT M3	59.8666	24.6408	9.84741	5.54639	0.547555	-0.792234
	NT M4	67.5951	21.2138	8.33578	3.52185	0.0143393	-0.456834
		M0	M1	M2	M3	M4	M5
	Pam3 M1	63.3041	26.1421	4.80024	5.38918	0.875335	-0.341272
	Pam3 M2	68.9434	21.1597	4.72519	4.9675	0.669961	-0.31481
	Pam3 M3	62.485	27.5498	4.65062	5.17316	0.736247	-0.426877
	Pam3 M4	61.4704	28.0355	4.89052	5.35274	0.81626	-0.395972
		M0	M1	M2	M3	M4	M5
	PIC M1	63.6874	22.8098	8.78912	4.91189	0.373278	-0.388052
	PIC M2	65.4665	22.0126	8.24185	4.60942	0.236535	-0.387202
	PIC M3	68.1045	20.7585	7.79194	3.89569	-0.00439677	-0.377731
	PIC M4	67.5738	20.972	8.0258	4.01576	-0.0298619	-0.383996
		M0	M1	M2	M3	M4	M5
	Both M1	78.4313	14.1079	1.9746	5.84289	0.078783	-0.353936
	Both M2	86.2855	6.22555	1.67572	6.69521	-0.426396	-0.352027
	Both M3	86.9276	6.32756	0.816468	6.81944	-0.41894	-0.343853
	Both M4	82.7068	9.7378	1.84006	6.25187	-0.0470057	-0.409216
	13C Gluc - Malate MID
		M0	M1	M2	M3	M4
	NT M1	79.2316	6.85574	10.8354	2.84819	0.303503
	NT M2	83.4261	6.60164	7.51465	2.78804	0.0320773
	NT M3	75.3024	6.94071	13.3614	4.09548	0.110834
	NT M4	79.9413	6.3166	10.8544	3.0385	-0.131794
		M0	M1	M2	M3	M4
	Pam3 M1	79.7326	2.89368	13.6201	3.41406	0.356111
	Pam3 M2	73.3313	4.69747	16.1815	5.12807	0.730882
	Pam3 M3	90.1405	1.11772	6.98583	1.47005	0.368408
	Pam3 M4	86.1428	2.1984	9.12938	2.50348	0.0121977
		M0	M1	M2	M3	M4
	PIC M1	75.8382	7.15736	12.7272	4.03182	0.301052
	PIC M2	75.4985	7.66057	13.4697	3.39834	0.401184
	PIC M3	80.4536	5.94136	10.2655	3.05075	0.269864
	PIC M4	78.5637	6.59273	10.9393	3.51624	0.38239
		M0	M1	M2	M3	M4
	Both M1	92.9288	-0.322039	3.15338	4.18031	0.119993
	Both M2	93.9595	-0.0119058	0.627042	6.21761	-0.705398
	Both M3	96.2734	-1.74981	0.37766	5.16652	-0.178679
	Both M4	92.6086	-0.132676	1.71425	5.89523	-0.191024
	13C Gluc - Succinate MID
		M0	M1	M2	M3	M4
	NT M1	86.7664	6.27674	6.11495	0.696161	0.2776
	NT M2	84.985	8.18653	6.7409	0.354481	-0.0833725
	NT M3	84.4412	4.88076	7.8482	3.17808	-0.12209
	NT M4	83.6111	5.99631	9.09337	1.36306	0.0489292
		M0	M1	M2	M3	M4
	Pam3 M1	75.2122	1.71114	18.0062	4.0587	1.11297
	Pam3 M2	66.4814	3.64701	24.2284	4.2832	1.38032
	Pam3 M3	86.8468	1.23787	10.0204	1.65654	0.272604
	Pam3 M4	82.1108	1.94319	13.6551	1.96179	0.392372
		M0	M1	M2	M3	M4
	PIC M1	79.2648	6.1494	10.3906	3.7577	0.491728
	PIC M2	75.4945	6.96687	13.9399	3.19089	0.404362
	PIC M3	78.7004	6.65024	12.0971	2.31371	0.286989
	PIC M4	78.1712	6.36801	12.5133	2.64872	0.287459
		M0	M1	M2	M3	M4
	Both M1	93.7279	-0.0905288	5.63408	0.432424	0.338263
	Both M2	97.3964	-0.277046	2.47067	0.390547	0.143051
	Both M3	98.9275	-0.20305	0.944306	0.370671	0.0644188
	Both M4	97.2642	-0.898032	2.98316	0.485133	0.237925

### Sheet: Glutamine Enrichment
	13C Q - alpha-ketoglutarate MID
		M0	M1	M2	M3	M4	M5
	NT M1	37.4043	11.8181	5.39114	16.3268	-0.314538	30.8742
	NT M2	39.2041	10.9454	5.90803	15.5936	0.778052	28.5357
	NT M3	32.5914	9.83208	6.27864	17.2679	0.429894	35.7139
	NT M4	33.2482	9.68621	7.67849	16.3234	1.24498	33.9093
		M0	M1	M2	M3	M4	M5
	Pam3 M1	52.162	3.50666	3.78276	11.4541	0.752268	30.5382
	Pam3 M2	56.5176	4.26282	3.60861	10.9959	0.601345	26.0054
	Pam3 M3	60.1718	1.69711	1.61574	8.59693	0.727497	28.7699
	Pam3 M4	59.0753	2.18962	2.75492	9.35716	0.948235	27.6127
		M0	M1	M2	M3	M4	M5
	PIC M1	28.5782	10.1209	5.88144	18.1955	1.31063	37.7406
	PIC M2	30.5101	10.6741	4.48591	19.3455	0.29881	37.5349
	PIC M3	29.3875	12.8255	6.07889	16.8843	1.05026	36.705
	PIC M4	30.7504	11.4162	2.17765	18.3096	0.0175587	38.4948
		M0	M1	M2	M3	M4	M5
	Both M1	40.0825	1.47306	-0.456858	6.51838	1.01596	55.2753
	Both M2	43.8693	0.673507	-0.219053	2.96972	1.33101	55.3595
	Both M3	48.234	-1.64047	-0.637873	2.2491	0.836256	54.4396
	Both M4	44.8759	-0.177293	0.380081	3.0758	1.53522	57.3562
	13C Q - Aspartate MID
		M0	M1	M2	M3	M4
	NT M1	43.3953	13.904	15.7931	3.00567	25.123
	NT M2	47.0186	13.2965	14.5855	2.76294	23.5925
	NT M3	42.6111	12.2959	15.9564	2.83539	27.7648
	NT M4	40.2097	13.6156	16.0964	3.34761	28.2983
		M0	M1	M2	M3	M4
	Pam3 M1	54.2422	5.07912	10.6552	4.08417	27.2946
	Pam3 M2	46.1713	7.86596	13.5309	4.60167	29.4604
	Pam3 M3	61.6858	3.58042	8.80455	3.31618	23.523
	Pam3 M4	54.099	5.65312	10.4239	4.41488	26.7924
		M0	M1	M2	M3	M4
	PIC M1	31.2234	13.9055	18.5467	3.08711	34.6637
	PIC M2	33.7739	13.6823	18.1567	3.10782	33.1572
	PIC M3	33.6158	13.9906	17.8945	2.69253	33.532
	PIC M4	34.376	13.3883	17.8292	2.51282	33.6209
		M0	M1	M2	M3	M4
	Both M1	61.7189	0.00809357	4.16611	2.77486	32.9834
	Both M2	70.8858	0.497273	1.85606	2.28977	25.5938
	Both M3	68.8	-0.026561	2.28661	2.42181	28.0531
	Both M4	67.9586	-0.306946	3.47591	2.30552	28.3527
	13C Q - Citrate 459 MID
		M0	M1	M2	M3	M4	M5	M6
	NT M1	48.4923	12.9133	13.0702	4.09332	19.45	1.82068	0.156459
	NT M2	51.3179	12.507	12.2595	4.03799	18.6725	1.69854	-0.103401
	NT M3	44.8975	12.09	13.7405	4.51217	22.6702	1.70407	0.12483
	NT M4	42.9806	13.2134	14.1394	4.45965	23.5378	1.72415	-0.0597977
		M0	M1	M2	M3	M4	M5	M6
	Pam3 M1	56.7903	4.8052	9.50393	5.29997	19.8889	3.69116	0.0756419
	Pam3 M2	54.8113	6.80222	9.66811	5.68251	19.1706	4.01776	-0.119813
	Pam3 M3	64.017	3.05573	7.51439	4.02244	17.3407	4.27502	-0.322833
	Pam3 M4	59.2095	4.1819	8.63053	4.74085	19.9167	3.51758	-0.202678
		M0	M1	M2	M3	M4	M5	M6
	PIC M1	33.1551	13.9523	15.9486	5.74785	27.2735	3.89862	0.0534155
	PIC M2	33.6416	13.8059	15.8654	5.82271	27.1271	3.98378	-0.338539
	PIC M3	35.0194	13.7501	15.8358	5.15626	27.2948	2.90859	-0.124269
	PIC M4	33.1494	13.8374	16.3033	5.53623	27.7274	3.96233	-0.381617
		M0	M1	M2	M3	M4	M5	M6
	Both M1	54.1147	0.422454	4.15373	3.45772	38.9402	-1.04245	-0.204543
	Both M2	64.1831	-0.391861	2.58131	2.86653	31.6746	-0.767942	-0.275203
	Both M3	62.2015	-0.811626	2.6333	3.1759	34.16	-1.11944	-0.426163
	Both M4	61.8459	0.359353	2.49123	2.88485	33.2157	-0.60863	-0.176393
	13C Q - Fumarate MID
		M0	M1	M2	M3	M4
	NT M1	62.7221	7.27121	11.4513	2.33432	16.4543
	NT M2	57.2255	6.17155	13.4435	3.45946	20.3036
	NT M3	46.3817	10.833	13.9616	3.24154	27.1294
	NT M4	45.4946	12.256	13.873	3.31766	27.2954
		M0	M1	M2	M3	M4
	Pam3 M1	70.9687	2.99572	5.35867	2.56554	19.2459
	Pam3 M2	60.7386	4.95295	9.69345	3.65404	21.9876
	Pam3 M3	81.9895	0.0348172	3.52568	2.17621	13.2335
	Pam3 M4	74.4006	1.08856	6.08958	2.74773	16.7614
		M0	M1	M2	M3	M4
	PIC M1	49.295	9.86446	10.0125	3.19738	29.822
	PIC M2	37.8208	15.4812	15.0492	3.53709	30.1887
	PIC M3	40.2282	12.8327	15.8093	2.15218	30.9583
	PIC M4	40.2018	12.1274	16.8753	2.45893	31.1151
		M0	M1	M2	M3	M4
	Both M1	73.7286	-0.440569	1.74935	2.41295	23.0647
	Both M2	68.9104	0.598792	2.79742	2.35972	26.7171
	Both M3	72.5016	-0.943477	0.827079	2.37516	27.1881
	Both M4	69.4809	0.217451	1.09467	2.70099	28.6838
	13C Q - Itaconate MID
		M0	M1	M2	M3	M4	M5
	NT M1	41.5553	13.7404	14.2745	6.20637	25.7405	-1.22989
	NT M2	47.0606	12.8958	13.1847	5.52016	23.1966	-0.772035
	NT M3	42.3111	11.3504	14.3565	6.31902	27.8751	-1.62851
	NT M4	41.3398	13.2485	14.2602	5.56063	27.2749	-1.07184
		M0	M1	M2	M3	M4	M5
	Pam3 M1	59.6676	3.90937	6.9669	5.60819	25.3271	-1.31957
	Pam3 M2	66.6065	3.82335	6.14605	4.91281	19.8577	-1.17658
	Pam3 M3	59.0036	3.47459	6.93969	5.73807	26.5838	-1.54689
	Pam3 M4	56.9984	4.16008	7.54057	5.78963	27.2434	-1.51538
		M0	M1	M2	M3	M4	M5
	PIC M1	33.3824	13.3103	15.3957	7.15818	32.3673	-1.32679
	PIC M2	36.9348	12.1018	14.1972	7.33081	31.1793	-1.44582
	PIC M3	37.0573	12.887	14.7661	6.49174	30.5062	-1.36447
	PIC M4	36.8201	12.6551	14.7576	6.67711	30.8438	-1.42826
		M0	M1	M2	M3	M4	M5
	Both M1	58.0236	0.606855	3.94579	4.05972	35.6461	-2.13342
	Both M2	66.8544	0.28258	3.01583	3.55614	28.3207	-1.90234
	Both M3	66.4345	-0.300188	2.24499	3.14758	30.61	-2.04261
	Both M4	64.4095	0.202529	2.58374	3.74729	31.2604	-2.05586
	13C Q - Malate MID
		M0	M1	M2	M3	M4
	NT M1	45.6972	12.4408	14.8929	3.01877	25.6287
	NT M2	50.4344	10.6902	13.9586	2.91695	23.1163
	NT M3	42.6999	11.9163	15.0089	3.04178	28.7597
	NT M4	39.7719	13.5513	16.0048	3.38111	29.0323
		M0	M1	M2	M3	M4
	Pam3 M1	66.644	3.24641	7.15287	3.30134	20.8563
	Pam3 M2	58.5403	5.36988	9.9492	3.50388	24.0435
	Pam3 M3	78.1597	1.37091	4.29566	2.25791	14.7939
	Pam3 M4	69.6757	3.184	6.63248	2.64639	19.1905
		M0	M1	M2	M3	M4
	PIC M1	31.4429	13.9568	18.6489	2.56596	35.0512
	PIC M2	33.9062	13.4617	17.8369	2.86469	33.6014
	PIC M3	33.9443	14.5129	17.3002	2.27391	33.356
	PIC M4	33.1743	13.7969	17.7926	2.10104	35.2596
		M0	M1	M2	M3	M4
	Both M1	59.9715	0.708509	3.39069	2.61673	35.0173
	Both M2	67.2182	0.397061	1.56462	2.53029	30.1113
	Both M3	68.4684	0.113943	1.93543	2.16769	29.044
	Both M4	64.1361	0.511527	1.83888	2.80262	32.473
	13C Q - Succinate MID
		M0	M1	M2	M3	M4
	NT M1	71.1462	4.09466	9.34408	0.850228	16.1601
	NT M2	69.651	4.49091	9.24265	0.72134	17.2021
	NT M3	59.5808	8.30061	10.2334	0.816604	22.1964
	NT M4	49.366	9.85257	13.3358	0.991693	28.2259
		M0	M1	M2	M3	M4
	Pam3 M1	51.7825	8.14735	13.6336	-0.583673	28.3038
	Pam3 M2	55.4169	3.99841	10.8907	1.66768	29.8827
	Pam3 M3	69.0337	2.58346	6.40373	0.834639	22.3079
	Pam3 M4	57.0936	4.0813	10.1602	0.904207	29.4961
		M0	M1	M2	M3	M4
	PIC M1	35.4234	13.3842	17.7477	1.22153	33.862
	PIC M2	35.8532	13.7297	18.056	1.26518	33.1387
	PIC M3	33.7996	13.7935	17.9656	1.05938	35.1277
	PIC M4	30.2284	13.9983	19.0138	1.40538	37.7002
		M0	M1	M2	M3	M4
	Both M1	53.4698	0.313447	5.25884	1.47672	44.3079
	Both M2	62.6933	-0.372803	3.04189	1.26325	35.4816
	Both M3	58.1288	-0.311609	3.03008	1.36112	40.3774
	Both M4	51.0742	0.158921	3.94133	0.628876	46.8051
